# ActSeek: Fast and accurate search algorithm of active sites in Alphafold database

**DOI:** 10.1101/2025.02.11.637678

**Authors:** Sandra Castillo, O. H. Samuli Ollila

## Abstract

Finding proteins with specific functions by mining modern databases can potentially lead to substantial advancements in wide range of fields, from medicine and biotechnology to material science. Currently available algorithms enable mining of proteins based on their sequence or structure. However, activities of many proteins, such as enzymes and drug targets, are dictated by active site residues and their surroundings rather than the overall structure or sequence of a protein. Here we present ActSeek – a computer vision-inspired fast program – that searches structural databases for proteins with active sites similar to the seed protein. ActSeek is implemented to mine proteins with desired active site environments from the Alphafold database. The potential of ActSeek to find innovative solutions to the world’s most pressing challenges is demonstrated by finding enzymes that may be used to produce biodegradable plastics or degrade plastics, as well as potential off-targets for common drug molecules.
