## Supplementary material for "ActSeek: Fast and accurate search algorithm of active sites in Alphafold database": case_beta-blockers.csv

Uniprot ID	Mapping	Average distance	Average distance AA arround	All distances	Structural local similarity	Structural RMSD	Percentage structural mapping
P07550	113ASP-113ASP;114VAL-114VAL;289PHE-289PHE;290PHE-290PHE;312ASN-312ASN;	8.15019399270225E-07	8.18840987903968E-07	7.97095650365724e-07;7.969821125398176e-07;8.304053115900725e-07;8.274865245298703e-07;8.231273973256391e-07	0.979418933391571	9.01858300039748E-07	1	ADRB2_HUMAN	Beta-2 adrenergic receptor (Beta-2 adrenoreceptor) (Beta-2 adrenoceptor)
P13945	117ASP-113ASP;118VAL-114VAL;308PHE-289PHE;309PHE-290PHE;332ASN-312ASN;	0.188871581479772	0.246952950954437	0.09596169772810119;0.1170397730300069;0.1785360058604683;0.4112567346993812;0.14156369608090297	0.969072163105011	0.899527888937095	0.713235294117647	ADRB3_HUMAN	Beta-3 adrenergic receptor (Beta-3 adrenoreceptor) (Beta-3 adrenoceptor)
P08588	138ASP-113ASP;139VAL-114VAL;340PHE-289PHE;341PHE-290PHE;363ASN-312ASN;	0.102501331840432	0.142070651054382	0.08078794965811628;0.10103185076424576;0.14479014054088662;0.14898036622860997;0.03691635201030322	0.955932199954987	0.809577040551072	0.618448637316562	ADRB1_HUMAN	Beta-1 adrenergic receptor (Beta-1 adrenoreceptor) (Beta-1 adrenoceptor)
P50406	106ASP-113ASP;107VAL-114VAL;284PHE-289PHE;285PHE-290PHE;306THR-312ASN;	0.238949225323334	0.322055399417877	0.15680899358630812;0.3250756581052064;0.22859331936692673;0.2506503495113618;0.23361780604686927	0.867647051811218	2.04507801713062	0.540909090909091	5HT6R_HUMAN	5-hydroxytryptamine receptor 6 (5-HT-6) (5-HT6) (Serotonin receptor 6)
P21917	115ASP-113ASP;116VAL-114VAL;362PHE-289PHE;363PHE-290PHE;386THR-312ASN;	0.529106317635335	0.636142492294312	0.3739104492262055;0.3867570886116495;0.6232252451922197;0.6145696733365129;0.6470691318100856	0.830687820911408	2.4352120236745	0.451073985680191	DRD4_HUMAN	D(4) dopamine receptor (D(2C) dopamine receptor) (Dopamine D4 receptor)
P48146	124ASP-113ASP;276PHE-289PHE;302THR-312ASN;	0.378255008669796	0.696479499340057	0.4027478371639275;0.5979892434483751;0.8905379627366761	0.817708313465118	1.99279468506575	0.576576576576577	NPBW2_HUMAN	Neuropeptides B/W receptor type 2 (G-protein coupled receptor 8)
P28566	102ASP-113ASP;103MET-114VAL;307PHE-289PHE;308PHE-290PHE;330THR-312ASN;	0.337304718649949	0.385392546653748	0.29981427846868663;0.27629735607128303;0.39966787143738414;0.3607535331908281;0.349990554081562	0.816964268684387	1.77465266681143	0.613698630136986	5HT1E_HUMAN	5-hydroxytryptamine receptor 1E (5-HT-1E) (5-HT1E) (S31) (Serotonin receptor 1E)
P28222	129ASP-113ASP;130ILE-114VAL;330PHE-289PHE;331PHE-290PHE;355THR-312ASN;	0.238790527406326	0.258354991674423	0.05381925495750678;0.2192319940623193;0.2739388730387396;0.3657268072985303;0.28123570767453177	0.798543691635132	2.17554141595526	0.528205128205128	5HT1B_HUMAN	5-hydroxytryptamine receptor 1B (5-HT-1B) (5-HT1B) (S12) (Serotonin 1D beta receptor) (5-HT-1D-beta) (Serotonin receptor 1B)
P35462	110ASP-113ASP;111VAL-114VAL;345PHE-289PHE;346PHE-290PHE;369THR-312ASN;	0.554794869717064	0.654299855232239	0.33622958607227055;0.5531462822245834;0.5591182955749889;0.6525063241642909;0.6729738605491846	0.791891872882843	2.60066754109151	0.4625	DRD3_HUMAN	D(3) dopamine receptor (Dopamine D3 receptor)
P08908	116ASP-113ASP;117VAL-114VAL;361PHE-289PHE;362PHE-290PHE;386ASN-312ASN;	0.853753724640527	0.736980855464935	0.5388073109026273;0.6766532356649017;1.020246205202954;1.1004719750178986;0.9325898964142533	0.777227759361267	2.51937712419151	0.478672985781991	5HT1A_HUMAN	5-hydroxytryptamine receptor 1A (5-HT-1A) (5-HT1A) (G-21) (Serotonin receptor 1A)
P48145	116ASP-113ASP;267TYR-289PHE;293THR-312ASN;	0.37839383198452	0.674528002738953	0.3830332962808075;0.5763372235438596;0.9325986400979324	0.776536345481873	2.15460947771978	0.545731707317073	NPBW1_HUMAN	Neuropeptides B/W receptor type 1 (G-protein coupled receptor 7)
P14416	114ASP-113ASP;115VAL-114VAL;389PHE-289PHE;390PHE-290PHE;412THR-312ASN;	0.546387795081681	0.617583632469177	0.24569808051568104;0.6244287028787704;0.5452662526993576;0.7940086832990971;0.5225372560154984	0.744186043739319	3.22685198936351	0.388261851015801	DRD2_HUMAN	D(2) dopamine receptor (Dopamine D2 receptor)
P28221	118ASP-113ASP;119ILE-114VAL;317PHE-289PHE;318PHE-290PHE;342THR-312ASN;	0.356395936429221	0.412738591432571	0.15773969813715347;0.4287750641096594;0.3757235666795666;0.5543513136139114;0.26539003960581237	0.743827164173126	2.59589892037121	0.429708222811671	5HT1D_HUMAN	5-hydroxytryptamine receptor 1D (5-HT-1D) (5-HT1D) (Serotonin 1D alpha receptor) (5-HT-1D-alpha) (Serotonin receptor 1D)
