## Supplementary material for "ActSeek: Fast and accurate search algorithm of active sites in Alphafold database": case_Sorafenib.csv

Uniprot ID	Mapping	Average distance	Average distance AA arround	All distances	Structural local similarity	Structural RMSD	Percentage structural mapping
P15056	529THR-529THR;532CYS-532CYS;536SER-536SER;	3.0800265170848E-07	3.34840564164551E-07	3.0429612559410114e-07;3.5262949973846957e-07;2.670823297928684e-07	0.994778096675873	8.50635274218803E-07	1	BRAF_HUMAN	Serine/threonine-protein kinase B-raf (EC 2.7.11.1) (Proto-oncogene B-Raf) (p94) (v-Raf murine sarcoma viral oncogene homolog B1)
P10398	382THR-529THR;385CYS-532CYS;389SER-536SER;	0.143311111520458	0.147985249757767	0.19262054017556984;0.04375740137214795;0.1935553930136549	0.938405811786652	1.21017968395482	0.455445544554455	ARAF_HUMAN	Serine/threonine-protein kinase A-Raf (EC 2.7.11.1) (Proto-oncogene A-Raf) (Proto-oncogene A-Raf-1) (Proto-oncogene Pks)
P04049	421THR-529THR;424CYS-532CYS;428SER-536SER;	0.135279123016427	0.170432969927788	0.12767382535680596;0.11161218770096791;0.16655135599150822	0.935018062591553	1.37708578557314	0.427469135802469	RAF1_HUMAN	RAF proto-oncogene serine/threonine-protein kinase (EC 2.7.11.1) (Proto-oncogene c-RAF) (cRaf) (Raf-1)
P16066	612THR-529THR;615CYS-532CYS;619SER-536SER;	0.703404226849571	0.996905744075775	0.5126037536386049;0.6135522469823024;0.9840566799278055	0.617857158184052	10.5315327789102	0.131950989632422	ANPRA_HUMAN	Atrial natriuretic peptide receptor 1 (EC 4.6.1.2) (Atrial natriuretic peptide receptor type A) (ANP-A) (ANPR-A) (NPR-A) (Guanylate cyclase A) (GC-A)
P35916	927VAL-529THR;930CYS-532CYS;934ASN-536SER;	0.541910832606116	0.944827079772949	0.24032041322804587;0.6085370402359594;0.7768750443543426	0.560747683048248	16.1483967605038	0.078503301540719	VGFR3_HUMAN	Vascular endothelial growth factor receptor 3 (VEGFR-3) (EC 2.7.10.1) (Fms-like tyrosine kinase 4) (FLT-4) (Tyrosine-protein kinase receptor FLT4)
P20594	596THR-529THR;599CYS-532CYS;603SER-536SER;	0.697255509246159	1.04331016540527	0.4809091273581314;0.6309136887679159;0.9799437116124302	0.543103456497192	12.7478091655106	0.110792741165234	ANPRB_HUMAN	Atrial natriuretic peptide receptor 2 (EC 4.6.1.2) (Atrial natriuretic peptide receptor type B) (ANP-B) (ANPR-B) (NPR-B) (Guanylate cyclase B) (GC-B)
P51841	623THR-529THR;626CYS-532CYS;630SER-536SER;	0.858859331260465	1.0956244468689	0.7399524366009461;0.5879506188972708;1.2486749382831765	0.538461565971375	12.986430767255	0.105595667870036	GUC2F_HUMAN	Retinal guanylyl cyclase 2 (RETGC-2) (EC 4.6.1.2) (Guanylate cyclase 2F, retinal) (Guanylate cyclase F) (GC-F) (Rod outer segment membrane guanylate cyclase 2) (ROS-GC2)
P17948	909VAL-529THR;912CYS-532CYS;916ASN-536SER;	0.527396593152701	0.995545864105225	0.2873147200141962;0.5448376955799151;0.7500373638639916	0.530973434448242	14.5904551987099	0.0844544095665172	VGFR1_HUMAN	Vascular endothelial growth factor receptor 1 (VEGFR-1) (EC 2.7.10.1) (Fms-like tyrosine kinase 1) (FLT-1) (Tyrosine-protein kinase FRT) (Tyrosine-protein kinase receptor FLT) (FLT) (Vascular permeability factor receptor)
P35968	916VAL-529THR;919CYS-532CYS;923ASN-536SER;	0.512960666321682	0.942089021205902	0.2057669338713896;0.6283270799186005;0.7047879851750575	0.516393423080444	14.0312023201927	0.0899705014749263	VGFR2_HUMAN	Vascular endothelial growth factor receptor 2 (VEGFR-2) (EC 2.7.10.1) (Fetal liver kinase 1) (FLK-1) (Kinase insert domain receptor) (KDR) (Protein-tyrosine kinase receptor flk-1) (CD antigen CD309)
Q96C45	75VAL-529THR;78CYS-532CYS;82SER-536SER;	0.445122643929174	0.815756916999817	0.2524955660163046;0.6157978381912302;0.46707452757998646	0.432692319154739	14.6439596724052	0.0815686274509804	ULK4_HUMAN	Serine/threonine-protein kinase ULK4 (EC 2.7.11.1) (Unc-51-like kinase 4)
P43378	399VAL-529THR;515CYS-532CYS;557SER-536SER;	0.704131864954055	2.05769944190979	0.3793697380450408;0.7979537884172633;0.9350720683998611	0.284615397453308	12.6290122472323	0.109612141652614	PTN9_HUMAN	Tyrosine-protein phosphatase non-receptor type 9 (EC 3.1.3.48) (Protein-tyrosine phosphatase MEG2) (PTPase MEG2)
Q99640	187THR-529THR;190CYS-532CYS;193SER-536SER;	0.695679657594161	1.32282733917236	0.5611348427907232;0.6675311992233715;0.858372930768388	0.25	9.1567660617201	0.152304609218437	PMYT1_HUMAN	Membrane-associated tyrosine- and threonine-specific cdc2-inhibitory kinase (EC 2.7.11.1) (Myt1 kinase)
